# Single cell transcriptomics reveals spatial and temporal dynamics of gene expression in the developing mouse spinal cord

**DOI:** 10.1101/472415

**Authors:** Julien Delile, Teresa Rayon, Manuela Melchionda, Amelia Edwards, James Briscoe, Andreas Sagner

## Abstract

The coordinated spatial and temporal regulation of gene expression in the vertebrate neural tube determines the identity of neural progenitors and the function and physiology of the neurons they generate. Progress has been made deciphering the gene regulatory programmes responsible for this process, however, the complexity of the tissue has hampered the systematic analysis of the network and the underlying mechanisms. To address this, we used single cell mRNA sequencing to profile cervical and thoracic regions of the developing mouse neural tube between embryonic days (e)9.5-e13.5. We confirmed the data accurately recapitulates neural tube development, allowing us to identify new markers for specific progenitor and neuronal populations. In addition, the analysis highlighted a previously underappreciated temporal component to the mechanisms generating neuronal diversity and revealed common features in the sequence of transcriptional events that lead to the differentiation of specific neuronal subtypes. Together the data provide a compendium of gene expression for classifying spinal cord cell types that will support future studies of neural tube development, function, and disease.
