## Supplementary material for "Single cell transcriptomics reveals spatial and temporal dynamics of gene expression in the developing mouse spinal cord"

domain	GM_id	Genes
V3	1	Cplx2, Ezr, Fam210b, Gm26801, Insm1, Ly6e, Mfap2, Mfng, Pam, Sstr2, Sulf2
V3	2	Abracl, Atp6v0e, Btbd17, Cald1, Cdk4, Cdkn1c, Cited2, Cotl1, Fam110a, Gadd45g, Hes6, Hsp90ab1, Mdk, Miat, Neurod4, Neurog3, Npc2, Npm1, Ppib, Ppp1r14a, Rps27l, Sem1, Tfdp2, Tmsb4x
V3	3	Cadm1, Cartpt, D930028M14Rik, Islr2, Ngfr, Onecut2, Rprm
V3	4	Dmrtb1, Lhx1, Lhx1os, Rgs7bp, Sall1, Vopp1
V3	5	Meis2, Mir124-2hg, Pou2f2, Zfhx2, Zfhx3, Zfhx4
V3	6	Bcl11b, Enc1, Gm17750, Gm3764, Gpm6b, Igfbpl1, Igsf8, Mir9-3hg, Neurod2, Neurod6, Nfia, Nfib, Nfix, Sptssa, Tcf4
V3	7	Cacna2d1, Cbln1, Cbln2, Dlk1, Elmo1, Gm2694, Nrgn, Olig3, Pid1, Pik3r1, Pou3f1
MN	1	Aldh1a2, Hoxa5, Hoxc4, Hoxc5, Prph
MN	2	Creb5, Hrk, Id2, Jun, Khdrbs3, Ldb2
MN	3	Foxp1, Nr2f1, Nr2f2, Tshz1, Zfp503
MN	4	Dab1, Efna5, Gpx3, Mafb, Nrp1, Olfm1, Prkce, Rhob, Sh3kbp1, Tmem158, Tspan17, Xpr1
MN	5	Alcam, Casz1, Chodl, Epha3, Epha5, Fgf12, Gm45768, Il6st, Maf, Mecom, Nacc2
MN	6	Cbln1, Ddah1, Gm2694, Lhx3, Lhx4, Lmo4, Pou3f1
MN	7	Crnde, Irx1, Irx3, Irx5, Rxrg
MN	8	Ednrb, Hes5, Id1, Nrarp, Olig2, Rfx4, Sox2, Sox9
MN	9	Btbd17, Btg2, Dll3, Fam110a, Gadd45g, Hes6, Mfng, Neurod1, Neurod4, Neurog2, Nhlh1, Rhbdl3, Trp53i11
MN	10	Cldn3, Cntn2, Nhlh2, Pou2f2, S100a16, Sct
V2b	1	Asxl3, Gm27199, Lhx1, Lhx1os, Pou2f2, Rpp25, Tox2, Zfhx2, Zfhx3, Zfhx4
V2b	2	Gata3, Islr2, Lhx5, Lin7a, Pak3, Pbx1, Pnoc, Zdbf2
V2b	3	Bcl11b, Irx1, Irx2, Ldhb, Msx1, Nr4a2, Pax6, Rcn1, Sox14, Zfp536
V2b	4	1110038F14Rik, Dcun1d5, Fabp7, Igfbp2, Mfap2, Nfia, Pam, Pgpep1, Tcf3
V2b	5	Lhx4, Nkx6-1, Shox2, Sox21, Sp8
V2b	6	Btbd17, Btg2, Cdkn1a, Dll3, Gadd45g, Ly6e, Mfng, Miat, Neurod1, Neurod4, Neurog2, Nhlh1, Ppp1r14a
V2a	1	Cald1, Ckb, Dbi, Ezr, Fabp7, Fgfbp3, Hes5, Igfbp2, Nes, Nrarp, Palld, Pgpep1, Plagl1, Sox9, Tead2, Vim
V2a	2	3110035E14Rik, Btg2, Hes6, Mybl1, Neurod4, Neurog1, Nkx6-1, Sstr2, Tfdp2, Vsx1
V2a	3	Cartpt, D930028M14Rik, Maf, Mn1, Nkx6-2, Onecut2, Pcp4, Rprm
V2a	4	ENSMUSG00000097348, Pou2f2, Pou3f1, Shox2, Zfhx2, Zfhx3, Zfhx4
V2a	5	E130114P18Rik, Enc1, Neurod2, Nfia, Nfib
V1	1	Btbd17, Btg2, Ccnd1, Ebf2, Gadd45g, Lmo1, Neurod4, Neurog1, Neurog2
V1	2	E130114P18Rik, Enc1, Gm17750, Neurod2, Neurod6, Nfia, Nfib, Nfix
V1	3	Ebf1, Ezr, Gm3764, Igfbpl1, Igsf8, Mfap4, Mir9-3hg, Neurod1, Prox1, Rnd2, Satb1, Spock2, St18, Tcf12, Tcf4
V1	4	Hba-x, Hbb-y, Lhx1, Lhx1os, Lhx5, Meis1, Meis2, Pou2f2
V1	5	Cdc26, Cdk2ap1, Ckb, Dbi, Glrx3, Hes6, Laptm4a, Mrpl33, Slc25a5
V1	6	2700069I18Rik, Chl1, Mtus2, Pbx3, Tle4, Zfhx3, Zfhx4
V1	7	Calb1, D930028M14Rik, Hmx2, Mab21l1, Mafb, Onecut2, Pdzrn4, Rprm
V1	8	Abat, Bend4, Cbln2, Dner, Elmo1, Fam43a, Gm45768, Pid1, Plcb1, Slit2, Zfp536
V1	9	Foxp1, Foxp2, Lmo3, Pou3f3, Reln, Runx1t1
V0	1	Acot7, Akap12, Crabp2, D930028M14Rik, Nefl, Nefm, Onecut2, Rprm
V0	2	Lhx1, Lhx1os, Pou2f2, Zfhx2, Zfhx3, Zfhx4
V0	3	1700025G04Rik, Adcyap1, Cblb, Cntn2, Crabp1, Ebf1, Gm28050, Hoxb5os, Hoxb9, Igfbpl1, Klhl35, Lrrn1, Nhlh2, Nkain4, Phlda1, Ppp1r17, Rgmb, Robo3, Scrt2, Uncx
V0	4	Ago1, Bcl7a, Epb41, Evx1, Evx1os, Hoxb2, Hoxb4, Igf2bp1, Nr2f1, Peli1, Scrt1, Smarcad1, Spsb4, Tox3, Txnrd1, Vezf1
V0	5	Epha5, Mapk10, Myo1b, Pax5, Pdzrn4, Pou3f1
V0	6	Ebf2, Gm17750, Gm3764, Igsf8, Mir9-3hg, Neurod2, Neurod6, Nfib, Nhlh1, Rnd2, Tcf4
V0	7	Ahsa2, Denr, Eif6, Impad1, Lhx5, Pdap1
dl5	1	Bcl11b, Ebf2, Hoxb6, Neurod6, Rgmb, St18
dl5	2	C130021I20Rik, Lmx1b, Prrxl1
dl5	3	Carhsp1, Celf3, Hoxa7, Lbx1, Podxl2, Tlx3
dl5	4	Crabp1, Elavl4, Klhl35, Myo1b, Nhlh2, Pou4f1, Ppp1r17, Racgap1, Rhobtb3, Rnd2, Uncx
dl5	5	Nfia, Nfib, Nfix, Tcf4
dl5	6	AI593442, Cbln2, Lrfn5, Lsamp, Maf, Ntm, Vstm2l, Zcchc12
dl5	7	Actl6b, Arhgap20, Celf5, Chd3os, Cnih2, Fam57b, Gnao1, Mapt, Nrxn1, Pcsk1n, Reep1, Shank1, Snrpn, Thra, Tshz2, Ttc9b
dl5	8	Cbln1, Elmo1, Gfra1, Gm2694, Gstm7, Lin7a, Necab2, Plcb1, Slc17a6
dl5	9	Cdc42ep3, Grina, Mapre2, Pou2f2
dl5	10	Ascl1, Cdc25b, Dll1, Ezr, Grb10, Hes6, Msx3, Myo10, Notch1, Pax3, Pgpep1, Tfdp2, Vim
dl4	1	2700069I18Rik, Pbx3, Tle4, Zfhx3, Zfhx4
dl4	2	Cadm1, Cd47, ENSMUSG00000097348, Phlda1
dl4	3	Epha5, Klf7, Nefl, Nefm, Nell2, Ngfr, Nipsnap3b, Nova1, Nrp2, Samd5
dl4	4	Lhx1, Lhx1os, Zfhx2
dl4	5	Ankrd44, Fstl1, Gbx1, Lgi1, Mcc, Pdzrn3, Sall3
dl4	6	6030419C18Rik, Adgrl2, Chmp2b, Cntnap2, Mpped2, Npy, Pknox2, Runx1t1, Smarcd3, Socs2, Tmeff2, Tshz2, Unc5c
dl4	7	Ascl1, Dll1, Msx3, Ptf1a, Smoc1
dl4	8	Cdkn1c, Ebf1, Ebf2, Igsf8, Klhl35, Mfap4, Myo1b, Nhlh1, Nhlh2, Prox1, Rnd2, St18
dl4	9	E130114P18Rik, Gm3764, Ier5, Nfia, Nfib, Nfix, Tcf4
dl4	10	Btbd17, Btg2, Ezr, Gadd45g, Neurog2, Palld, Plk3, Rasl11b, Rhbdl3, Srrm4
dl4	11	Bcl11b, Gm17750, Lmo4, Neurod2, Neurod6
dl3	1	Epha5, Isl1, Map1b, Nefl, Nefm, Olfm1, Scrn1, Tbca
dl3	2	Meis2, Otp, Pbx1, Pou2f2, Pou3f1, Slc1a2, Zfhx2, Zfhx3, Zfhx4
dl3	3	Cbln1, Gm2694
dl3	4	Cacng2, Dpf1, Efna3, Inpp5f, Macf1, Nell2, Pbx3, Tshz3
dl3	5	Adam11, Adam19, Ccdc92, Clcn5, Cntn1, Creb5, Fam63b, Hip1, Hrk, Hs6st1, Ncoa7, Nkain3, Plxna4, Rgs10, Rims3, Rnf150, Shox2, Snx18, Spock2, Syn2, Tmem178b, Tmem65
dl3	6	Dll3, Miat, Nckap5, Neurog2, Olig3, Pou3f2, Pou3f4, Rhbdl3, Sstr2, Tfap2a, Tfap2b
dl3	7	Bcas1, Ebf2, Igsf8, Mir9-3hg, Neurod6, Nfib, Nfix, Prox1, Racgap1, St18, Tcf12, Tcf4
dl3	8	C130021I20Rik, Fstl5, Hoxb6, Nxph4, Prrxl1, Tlx3
dl3	9	2610001J05Rik, 2810004N23Rik, Cks1b, Cotl1, Gng5, Grb10, Hes6, Nhp2, Ppib, Prdx1, Prdx6, Rai14, Rps27l, Snrpf, Tfdp2
dl3	10	Gm16104, Mreg, Nav2, Npr2, Pou4f1, Ppp1r17
dl2	1	Ccnd1, Hes5, Notch1, Nrarp, Pax3, Pax6, Rfx4, Sox2, Sox9, Zfp36l1
dl2	2	Btbd17, Cdkn1c, Cotl1, Dll3, Fam110a, Igsf8, Mfap4, Miat, Neurod4, Neurog2, Nhlh1, Nhlh2, Olig3, Plk3, Ppp1r14a, Spsb4, Trp53i11
dl2	3	C130021I20Rik, Car10, Mab21l1, Skor1, Tac1, Tcerg1l
dl2	4	Meis2, Pou2f2, Zfhx2, Zfhx3, Zfhx4
dl2	5	Nt5c3, Ogfrl1, Pbx3, Sox12, Srgap1
dl2	6	Nfia, Nfib, Nfix
dl2	7	Bcl11b, Ebf1, Ebf3, Gm17750, Gm3764, Hoxa7, Neurod2, Neurod6, Nrgn, Satb1
dl2	8	1700025G04Rik, Bhlhe23, Bub3, Cacna2d1, Cntn2, Crabp1, H3f3b, Hmx2, Hmx3, Igfbpl1, Map2, Pid1, Pou3f1, Robo3, Sox11, Tagln3, Tmsb4x, Tubb3
dl2	9	Foxp1, Foxp2, Mn1, Nrp2
dl1	1	Chmp2b, Cttnbp2, Kctd4, Lrrtm3, Reln, Robo2, Rprm, Sorcs3
dl1	2	Barhl2, Bcl11a, Gm28050, Meis2, Mn1, Pbx1, Pbx3, Pou3f1
dl1	3	Grin3a, Kif26b, Nr4a2, Pcdh9, Rgma, St6galnac5
dl1	4	1700025G04Rik, Adcyap1, Cblb, Crabp1, Ddah2, Ebf1, Elavl4, Epb41, Homer2, Hoxb6, Igfbpl1, Lhx2, Lrrn1, Myo1b, Nxph4, Pou4f1, Ptprg, Sptssa, St18, Tcf12, Tubb3, Uncx
dl1	5	Nfia, Nfib, Nfix
dl1	6	Dner, Enc1, Id2, Kctd12, Neurod2, Neurod6, Nrgn, Pid1, Podxl2, Spats2l, Synpr, Tmem178
dl1	7	2610001J05Rik, Atoh1, Barhl1, Cbfa2t2, Gadd45g, Hoxb3os, Insm1, Neurod4, Nkd1, Nr2f6, Rassf4, Selenom
dl1	8	Btbd17, Dll3, Ebf2, Eya2, Fam110a, Gm26801, Igfbp2, Igsf8, Mfng, Olig3, Plk3, Sstr2
