## Supplementary material for "Single cell transcriptomics reveals spatial and temporal dynamics of gene expression in the developing mouse spinal cord"

### Sheet: Sheet1
species	target protein	dilution	provider	order number / publication
rabbit	Cldn3	1:1000	Abcam	ab15102
rabbit	Dbx1	1:8000	kind gift of Susan Morten and Thomas Jessell	Pierani et al. 1999
mouse	Evx1	1:100	DSHB	99.1-3A2
goat	Foxp1	1:500	R&D	AF4534
goat	Isl1	1:1000	R&D	AF1837
mouse	Isl1/2	1:100	DSHB	39.4D5
rabbit	Lhx2	1:1000	Abcam	ab184337
mouse	Mnx1	1:40	DSHB	81.5C10
goat	Neurog2	1:500	Santa Cruz Biotechnology	sc-19233
rabbit	Nfib	1:100	Abcam	ab186738
mouse	Nkx2.2	1:25	DSHB	74.5A5
guinea pig	Nkx6.2	1:8000	kind gift of Susan Morten and Thomas Jessell	Vallstedt et al. 2001
rabbit	Nr2f1	1:1000	Millipore	ABE1425
guinea pig	Olig2	1:20000	kind gift of Bennett Novitch	Novitch et al. 2003
guinea pig	Olig3	1:10000	kind gift of Thomas Müller and Carmen Birchmeier	Müller et al. 2005
sheep	Onecut2	1:500	R&D	AF6294
mouse	Pax3	1:200	DSHB	Pax3
rabbit	Pax6	1:1000	Millipore	AB2237
mouse	Pax6	1:50	DSHB	PAX6
rabbit	Pou2f2	1:1000	Abcam	ab178679
mouse	Pou3f1	1:500	Millipore	MABN738
mouse	Shox2	1:1000	Abcam	ab55740
goat	Sox2	1:500	R&D	AF2018
goat	Vsx2	1:500	Santa Cruz Biotechnology	sc-21690
