## Supplementary material for "Single cell transcriptomics reveals spatial and temporal dynamics of gene expression in the developing mouse spinal cord"

Domain	Cells	Expressed Genes	Correlated Genes	Unbiased genes	Curated genes	Unbiased gene modules	Curated gene modules	Neuron subtypes
V3	385	3155	2040	1986	80	200	7	4
MN	1056	6167	2027	1879	78	200	10	7
V2b	462	3778	2147	2131	55	200	6	4
V2a	493	3837	2101	2052	46	200	5	5
V1	869	4724	2180	2046	81	200	9	7
V0	188	2301	2031	2026	73	200	7	3
dl5	4063	7936	2079	1883	80	200	10	5
dl4	5369	8339	2176	1997	81	200	11	6
dl3	1596	5955	2069	1941	99	200	10	6
dl2	999	5005	2162	2008	78	200	9	5
dl1	875	5123	2046	2008	83	200	8	7
